# Tracing back variations in archaeal cell division to protein domain architectures

**DOI:** 10.1101/2021.01.29.428790

**Authors:** Béla Frohn, Tobias Härtel, Jürgen Cox, Petra Schwille

## Abstract

The Endosomal Sorting Complex Required for Transport (ESCRT) system is a multi-protein machinery that is involved in cell division of both Eukaryotes and Archaea. This spread across super-phyla suggests that a precursor ESCRT machinery existed already at an evolutionary early stage of life, making it a promising candidate for the (re)construction of a minimal cell division machinery. There are, however, only few experimental data about ESCRT machineries in Archaea, due to high technical challenges in cultivation and microscopy. Here, we analyse the proteins of archaeal ESCRT machineries bioinformatically on a domain level, to enable mechanistical comparison without such challenging experiments. First, we infer that there are at least three different cell division mechanisms utilizing ESCRT proteins in archaea, probably similar in their constriction mechanisms but different in membrane tethering. Second, we show that ESCRT proteins in Asgard archaea are highly similar to eukaryotic ESCRT proteins, strengthening the recently developed idea that all Eukaryotes descended from archaea. Third, we reconstruct a plausible evolutionary development of ESCRT machineries and suggest that a simple ESCRT-based constriction machinery existed in the last archaeal common ancestor. These findings not only give very interesting insights into the evolution of cell division in Archaea and Eukaryotes, but also reveal new research avenues by suggesting hypothesis-driven experiments for both, cell biology and bottom-up synthetic biology.
