## Supplementary material for "Tracing back variations in archaeal cell division to protein domain architectures": Suppl. Table 1

Organism	Taxonomy	taxon ID	Protein name	UniProt ID	EMBL ID	CdvA-like coiled-coil domain	BWH interaction site	Snf7 domain	Winged helix-like DNA binding domain	MIM2	MIT	AAA+ ATPase	Vps4_C	Unexpected domain(s)	Gene length	EggNOG	arCOG	Genome ID	Start on genome	End on genome	Orientation	Genome length	Comments
Aeropyrum pernix	Archaea / Proteoarchaeota / TACK / Crenarchaeota / Desulfurococcales	272557
			CdvA	Q9YFV5	BAA79056.1	Yes	Yes								741	ENOG4111F6A	arCOG04054	BA000002	107854	108594	normal	1669696
			CdvB	Q9YDF1	BAA79946.1			No	Yes					CDD: Zalpha & CDD: z-alpha superfamily & CDD: COG2512 & CDD: COG2512 superfamily	816	COG5491	arCOG00453	BA000002	629165	629980	reverse complement	1669696
			CdvB12	Q9YFV7	BAA79054.2			Yes	No	Core: 200-204				CDD: Did4	672	COG5491	arCOG00452	BA000002	107051	107722	reverse complement	1669696
			CdvB3	Q9YAG4	BAA80985.2			Yes	No					CDD: Did4	501	COG5491	arCOG00452	BA000002	1250612	1251112	normal	1669696
			CdvC	Q9YDF3	BAA79944.1						Yes	Yes	Yes	InterProScan: P-loop containing nucleoside triphosphate hydrolase & CDD: SpoVK & CDD: SpoVK superfamily & CDD: PRK03992 & CDD: PRK03992 superfamily & CDD: CDC48 & CDD: CDC48 superfamily & InterProScan: P-loop containing nucleoside triphosphate hydrolase & CDD: SpoVK & CDD: SpoVK superfamily & CDD: PRK03992 & CDD: PRK03992 superfamily & CDD: CDC48 & CDD: CDC48 superfamily & InterProScan: P-loop co…	1155	COG0464	arCOG01307	BA000002	627961	629115	reverse complement	1669696
Ignicoccus hospitalis	Archaea / Proteoarchaeota / TACK / Crenarchaeota / Desulfurococcales	453591
			CdvA	A8AB73	ABU82175.1	Yes	Yes							CDD: COG5022 & CDD: COG5022 superfamily & CDD: Smc & CDD: Smc superfamily & CDD: SMC_prok_A & CDD: SMC_prok_A superfamily & CDD: PRK12704 & CDD: PRK12704 superfamilyCDD: COG5022 & CDD: COG5022 superfamily & CDD: Smc & CDD: Smc superfamily & CDD: SMC_prok_A & CDD: SMC_prok_A superfamily & CDD: PRK12704 & CDD: PRK12704 superfamily &	678	ENOG4111F6A	arCOG04054	CP000816	887455	888132	reverse complement	1297538
			CdvB12	A8ABN1	ABU82333.1			Yes	No					CDD: Did4	633	COG5491	arCOG00452	CP000816	1033641	1034273	normal	1297538
			CdvB3	A8A8N3	ABU81285.1			Yes	No					CDD: Did4	537	COG5491	arCOG00452	CP000816	94754	95290	reverse complement	1297538
			CdvC	A8AB71	ABU82173.1						Yes	Yes	Yes	InterProScan: P-loop containing nucleoside triphosphate hydrolase & CDD: SpoVK & CDD: SpoVK superfamily & CDD: CDC48 & CDD: CDC48 superfamily & CDD: PRK03992 & CDD: PRK03992 superfamily & CDD: P-loop_NTPase superfamily & InterProScan: P-loop containing nucleoside triphosphate hydrolase & CDD: SpoVK & CDD: SpoVK superfamily & CDD: CDC48 & CDD: CDC48 superfamily & CDD: PRK03992 & CDD: PRK03992 supe…	1101	COG0464	arCOG01307	CP000816	885564	886664	reverse complement	1297538
Pyrodictium occultum	Archaea / Proteoarchaeota / TACK / Crenarchaeota / Desulfurococcales	2309
			CdvA	A0A0V8RVZ4	KSW12205.1	Yes	Yes							InterProScan: PRC-barrel-like superfamilyInterProScan: PRC-barrel-like superfamily &	723			LNTB01000001	1034726	1035448	normal	1501248	genome contig 1
			CdvB	A0A0V8RVW9	KSW12206.1			Yes	Yes	Core: 188-192				CDD: Did4	831			LNTB01000001	1035851	1036681	normal	1501248	genome contig 1
			CdvB12	A0A0V8RRG7	KSW10711.1			Yes	No	Core: 200-204				CDD: Did4	681			LNTB01000002	21105	21785	normal	120479	genome contig 2
			CdvC	A0A0V8RVR9	KSW12131.1						Yes	Yes	Yes	InterProScan: P-loop containing nucleoside triphosphate hydrolase & CDD: SpoVK & CDD: SpoVK superfamily & CDD: CDC48 & CDD: CDC48 superfamily & CDD: PRK03992 & CDD: PRK03992 superfamily & CDD: P-loop_NTPase superfamily & InterProScan: P-loop containing nucleoside triphosphate hydrolase & CDD: SpoVK & CDD: SpoVK superfamily & CDD: CDC48 & CDD: CDC48 superfamily & CDD: PRK03992 & CDD: PRK03992 supe…	1113			LNTB01000001	948351	949463	reverse complement	1501248	genome contig 1
Hyperthermus butylicus	Archaea / Proteoarchaeota / TACK / Crenarchaeota / Desulfurococcales	415426
			CdvA	A2BKY8	ABM80649.1	Yes	Yes							InterProScan: PRC-barrel-like superfamilyInterProScan: PRC-barrel-like superfamily &	738	ENOG4111F6A	arCOG04054	CP000493	790835	791572	normal	1667163
			CdvB	A2BKY9	ABM80650.1			Yes	Yes	Core: 188-192				CDD: Did4	861	COG5491	arCOG00453	CP000493	791855	792715	normal	1667163
			CdvB12	A2BMT1	ABM81292.1			Yes	No	Core: 200-204				CDD: Did4	657	COG5491	arCOG00452	CP000493	1476134	1476790	reverse complement	1667163
			CdvB3	A2BM29	ABM81040.1			No	No						483	COG5491	arCOG00452	CP000493	1218063	1218545	normal	1667163
			CdvC	A2BKZ1	ABM80652.1						Yes	Yes	Yes	InterProScan: P-loop containing nucleoside triphosphate hydrolase & InterProScan: cd17706 & CDD: SpoVK & CDD: SpoVK superfamily & CDD: CDC48 & CDD: CDC48 superfamily & CDD: PRK03992 & CDD: PRK03992 superfamily & CDD: P-loop_NTPase superfamily & CDD: PEP_TPR_lipo & CDD: PEP_TPR_lipo superfamily & InterProScan: P-loop containing nucleoside triphosphate hydrolase & InterProScan: cd17706 & CDD: SpoVK…	1113	COG0464	arCOG01307	CP000493	793938	795050	normal	1667163
Desulfurococcus amylolyticus (kamchatkensis)	Archaea / Proteoarchaeota / TACK / Crenarchaeota / Desulfurococcales	768672
			CdvA	I3XSK2	AFL66926.1	Yes	Yes							CDD: Smc & CDD: Smc superfamily & CDD: SbcC & CDD: SbcC superfamily & CDD: Fmp27_WPPW & CDD: Fmp27_WPPW superfamilyCDD: Smc & CDD: Smc superfamily & CDD: SbcC & CDD: SbcC superfamily & CDD: Fmp27_WPPW & CDD: Fmp27_WPPW superfamily &	693			CP003321	1006286	1006978	reverse complement	1384116
			CdvB	I3XQE4	AFL66168.1			No	Yes	Core: 205-209				CDD: COG2512 & CDD: COG2512 superfamily	879			CP003321	235406	236284	normal	1384116
			CdvB12	I3XPX4	AFL65998.1			Yes	No					CDD: Did4	624			CP003321	75342	75965	normal	1384116
			CdvC	I3XQE5	AFL66169.1						Yes	Yes	Yes	InterProScan: P-loop containing nucleoside triphosphate hydrolase & CDD: SpoVK & CDD: SpoVK superfamily & CDD: CDC48 & CDD: CDC48 superfamily & CDD: PRK03992 & CDD: PRK03992 superfamily & CDD: P-loop_NTPase superfamily &	1185			CP003321	236298	237482	normal	1384116
Staphylothermus marinus	Archaea / Proteoarchaeota / TACK / Crenarchaeota / Desulfurococcales	399550
			CdvA	A3DP07	ABN70367.1	Yes	Yes							InterProScan: PRC-barrel-like superfamily & CDD: Smc & CDD: Smc superfamily & CDD: Fmp27_WPPW & CDD: Fmp27_WPPW superfamily & CDD: methan_mark_13 & CDD: Oxidoreductase_nitrogenase superfamily & CDD: Smc & CDD: PLN02372 & CDD: Lipocalin superfamilyInterProScan: PRC-barrel-like superfamily & CDD: Smc & CDD: Smc superfamily & CDD: Fmp27_WPPW & CDD: Fmp27_WPPW superfamily & CDD: methan_mark_13 & CDD:…	693	ENOG4111F6A	arCOG04054	CP000575	1238053	1238745	normal	1570485
			CdvB	A3DP08	ABN70368.1			Yes	Yes					CDD: Did4	783	COG5491	arCOG00453	CP000575	1238863	1239645	normal	1570485
			CdvB12	A3DLS9	ABN69589.1			Yes	No					CDD: Did4	639	COG5491	arCOG00452	CP000575	494500	495138	reverse complement	1570485
			CdvC	A3DP09	ABN70369.1						Yes	Yes	No	InterProScan: P-loop containing nucleoside triphosphate hydrolase & CDD: SpoVK & CDD: SpoVK superfamily & CDD: CDC48 & CDD: CDC48 superfamily & CDD: PRK03992 & CDD: PRK03992 superfamily & CDD: P-loop_NTPase superfamily & CDD: YbgF & CDD: YbgF superfamily & InterProScan: P-loop containing nucleoside triphosphate hydrolase & CDD: SpoVK & CDD: SpoVK superfamily & CDD: CDC48 & CDD: CDC48 superfamily …	1140	COG0464	arCOG01307	CP000575	1239696	1240835	normal	1570485
Saccharolobus solfataricus	Archaea / Proteoarchaeota / TACK / Crenarchaeota / Sulfolobales	273057
			CdvA	Q97ZJ5	AAK41193.1	Yes	Yes							CDD: Smc & CDD: Smc superfamilyCDD: Smc & CDD: Smc superfamily &	798	ENOG4111F6A	arCOG04054	AE006641	775996	776793	reverse complement	2992245
			CdvB	Q97ZJ6	AAK41192.1			Yes	Yes	Sulf: 180-192				CDD: Did4	780	COG5491	arCOG00453	AE006641	775198	775977	reverse complement	2992245
			CdvB1	Q97ZX1	AAK40777.1			Yes	No	Core: 268-272				CDD: Did4	855	COG5491	arCOG00452	AE006641	390329	391183	normal	2992245
			CdvB2	Q97ZL3	AAK41167.1			Yes	No	Core: 201-205				CDD: Did4	666	COG5491	arCOG00452	AE006641	751217	751882	normal	2992245
			CdvB3	Q7LXR9	AAK40930.1			Yes	No					CDD: Did4	507	COG5491	arCOG00454	AE006641	538820	539326	reverse complement	2992245
			CdvC	Q97ZJ7	AAK41191.1						Yes	Yes	Yes	InterProScan: P-loop containing nucleoside triphosphate hydrolase & CDD: SpoVK & CDD: SpoVK superfamily & CDD: PRK03992 & CDD: PRK03992 superfamily & CDD: CDC48 & CDD: CDC48 superfamily & InterProScan: P-loop containing nucleoside triphosphate hydrolase & CDD: SpoVK & CDD: SpoVK superfamily & CDD: PRK03992 & CDD: PRK03992 superfamily & CDD: CDC48 & CDD: CDC48 superfamily & InterProScan: P-loop co…	1119	COG0464	arCOG01307	AE006641	774064	775182	reverse complement	2992245
Sulfurisphaera tokodaii	Archaea / Proteoarchaeota / TACK / Crenarchaeota / Sulfolobales	273063
			CdvA	Q972B5	BAB66254.1	Yes	Yes							CDD: Smc & CDD: Smc superfamilyCDD: Smc & CDD: Smc superfamily &	717	ENOG4111F6A	arCOG04054	BA000023	1214547	1215263	normal	2694756
			CdvB	Q972B4	BAB66255.1			Yes	Yes	Sulf: 180-192				CDD: Did4 & CDD: PTZ00326 & CDD: PTZ00326 superfamily	801	COG5491	arCOG00453	BA000023	1215282	1216082	normal	2694756
			CdvB1	F9VMM4	BAK54170.1			Yes	No	Core: 192-196				CDD: Did4	624	COG5491	arCOG00452	BA000023	194770	195393	normal	2694756
			CdvB2	Q971Z1	BAB66278.1			Yes	No	Core: 199-203				CDD: Did4 & CDD: cysS & CDD: cysS superfamily	660	COG5491	arCOG00452	BA000023	1239257	1239916	reverse complement	2694756
			CdvB3	Q970W7	BAB66556.1			Yes	No					CDD: Did4	498	COG5491	arCOG00454	BA000023	1482549	1483046	reverse complement	2694756
			CdvC	Q972B3	BAB66256.1						Yes	Yes	Yes	InterProScan: P-loop containing nucleoside triphosphate hydrolase & CDD: SpoVK & CDD: SpoVK superfamily & CDD: CDC48 & CDD: CDC48 superfamily & CDD: PRK03992 & CDD: PRK03992 superfamily & InterProScan: P-loop containing nucleoside triphosphate hydrolase & CDD: SpoVK & CDD: SpoVK superfamily & CDD: CDC48 & CDD: CDC48 superfamily & CDD: PRK03992 & CDD: PRK03992 superfamily & InterProScan: P-loop co…	1110	COG0464	arCOG01307	BA000023	1216087	1217196	normal	2694756
Sulfolobus acidocaldarius	Archaea / Proteoarchaeota / TACK / Crenarchaeota / Sulfolobales	330779
			CdvA	Q4J923	AAY80708.1	Yes	Yes								717	ENOG4111F6A	arCOG04054	CP000077	1174724	1175440	reverse complement	2225959
			CdvB	Q4J924	AAY80707.1			Yes	Yes	Sulf: 180-192				CDD: Did4 & CDD: COG2512 & CDD: COG2512 superfamily	786	COG5491	arCOG00453	CP000077	1173921	1174706	reverse complement	2225959
			CdvB1	Q4JBG6	AAY79863.1			Yes	No	Core: 199-203				CDD: Did4	645	COG5491	arCOG00452	CP000077	383513	384157	reverse complement	2225959
			CdvB2	Q4J8Y4	AAY80746.1			Yes	No	Core: 199-203				CDD: Did4	660	COG5491	arCOG00452	CP000077	1208272	1208931	normal	2225959
			CdvB3	Q4J8G7	AAY80914.1			Yes	No					CDD: Did4 & CDD: DUF2106 & CDD: DUF2106 superfamily	510	COG5491	arCOG00454	CP000077	1364522	1365031	reverse complement	2225959
			CdvC	F2Z6D2	AAY80706.1						Yes	Yes	Yes	InterProScan: P-loop containing nucleoside triphosphate hydrolase & CDD: SpoVK & CDD: SpoVK superfamily & CDD: CDC48 & CDD: CDC48 superfamily & CDD: PRK03992 & CDD: PRK03992 superfamily & InterProScan: P-loop containing nucleoside triphosphate hydrolase & CDD: SpoVK & CDD: SpoVK superfamily & CDD: CDC48 & CDD: CDC48 superfamily & CDD: PRK03992 & CDD: PRK03992 superfamily & InterProScan: P-loop co…	1125	COG0464	arCOG01307	CP000077	1172794	1173918	reverse complement	2225959
Metallosphaera sedula	Archaea / Proteoarchaeota / TACK / Crenarchaeota / Sulfolobales	399549
			CdvA	A4YHC3	ABP95825.1	Yes	Yes								720	ENOG4111F6A	arCOG04054	CP000682	1611723	1612442	normal	2191517
			CdvB	A4YHC4	ABP95826.1			Yes	Yes	Core: 190-194				CDD: Did4	813	COG5491	arCOG00453	CP000682	1612461	1613273	normal	2191517
			CdvB1	A4YIR6	ABP96318.1			Yes	No	Core: 198-202				CDD: Did4	636	COG5491	arCOG00452	CP000682	2092740	2093375	reverse complement	2191517
			CdvB2	A4YHE8	ABP95850.1			Yes	No	Core: 200-204				CDD: Did4	666	COG5491	arCOG00452	CP000682	1634717	1635382	reverse complement	2191517
			CdvB3	A4YI57	ABP96109.1			Yes	No					CDD: Did4	498	COG5491	arCOG00454	CP000682	1906152	1906649	reverse complement	2191517
			CdvC	A4YHC5	ABP95827.1						Yes	Yes	Yes	InterProScan: P-loop containing nucleoside triphosphate hydrolase & CDD: SpoVK & CDD: SpoVK superfamily & CDD: PRK03992 & CDD: PRK03992 superfamily & CDD: CDC48 & CDD: CDC48 superfamily & InterProScan: P-loop containing nucleoside triphosphate hydrolase & CDD: SpoVK & CDD: SpoVK superfamily & CDD: PRK03992 & CDD: PRK03992 superfamily & CDD: CDC48 & CDD: CDC48 superfamily & InterProScan: P-loop co…	1110	COG0464	arCOG01307	CP000682	1613279	1614388	normal	2191517
Sulfolobus islandicus	Archaea / Proteoarchaeota / TACK / Crenarchaeota / Sulfolobales	930945
			CdvA	F0NEW0	ADX85240.1	Yes	Yes								798	ENOG4111F6A	arCOG04054	CP002425	1125944	1126741	normal	2522992
			CdvB	F0NEW1	ADX85241.1			Yes	Yes	Sulf: 180-192				CDD: Did4	780	COG5491	arCOG00453	CP002425	1126760	1127539	normal	2522992
			CdvB1	F0NFA9	ADX85614.1			Yes	No	Core: 237-241				CDD: Did4	762	COG5491	arCOG00452	CP002425	1442392	1443153	reverse complement	2522992
			CdvB2	F0NEY7	ADX85267.1			Yes	No	Core: 201-205				CDD: Did4	666	COG5491	arCOG00452	CP002425	1150853	1151518	reverse complement	2522992
			CdvB3	F0NI90	ADX85454.1			Yes	No					CDD: Did4	507	COG5491	arCOG00454	CP002425	1305616	1306122	normal	2522992
			CdvC	F0NEW2	ADX85242.1						Yes	Yes	Yes	InterProScan: P-loop containing nucleoside triphosphate hydrolase & CDD: SpoVK & CDD: SpoVK superfamily & CDD: PRK03992 & CDD: PRK03992 superfamily & CDD: CDC48 & CDD: CDC48 superfamily & InterProScan: P-loop containing nucleoside triphosphate hydrolase & CDD: SpoVK & CDD: SpoVK superfamily & CDD: PRK03992 & CDD: PRK03992 superfamily & CDD: CDC48 & CDD: CDC48 superfamily & InterProScan: P-loop co…	1119	COG0464	arCOG01307	CP002425	1127555	1128673	normal	2522992
Acidianus sulfidivorans	Archaea / Proteoarchaeota / TACK / Crenarchaeota / Sulfolobales	619593
			CdvA	A0A2U9IP02	AWR97745.1	Yes	Yes							CDD: SerS & CDD: SerS superfamily & CDD: F-BAR_PSTPIP & CDD: BAR superfamily & CDD: Imp & CDD: Imp superfamilyCDD: SerS & CDD: SerS superfamily & CDD: F-BAR_PSTPIP & CDD: BAR superfamily & CDD: Imp & CDD: Imp superfamily &	714			CP029288	1791660	1792373	normal	2287077
			CdvB	A0A2U9IP34	AWR97746.1			Yes	Yes	Sulf: 181-193				CDD: Did4	786			CP029288	1792392	1793177	normal	2287077
			CdvB2	A0A2U9IP10	AWR97770.1			Yes	No	Core: 199-203				CDD: Did4	657			CP029288	1816399	1817055	reverse complement	2287077
			CdvB1	A0A2U9IN05	AWR97449.1			Yes	No	Core: 199-203				CDD: Did4	645			CP029288	1500504	1501148	reverse complement	2287077
			CdvB3	A0A2U9IQQ8	AWR98297.1			Yes	No					CDD: Did4	477			CP029288	1622034	1622510	normal	2287077
			CdvC	A0A2U9IP32	AWR97747.1						Yes	Yes	Yes	InterProScan: P-loop containing nucleoside triphosphate hydrolase & CDD: SpoVK & CDD: SpoVK superfamily & CDD: PRK03992 & CDD: PRK03992 superfamily & CDD: CDC48 & CDD: CDC48 superfamily & InterProScan: P-loop containing nucleoside triphosphate hydrolase & CDD: SpoVK & CDD: SpoVK superfamily & CDD: PRK03992 & CDD: PRK03992 superfamily & CDD: CDC48 & CDD: CDC48 superfamily & InterProScan: P-loop co…	1116			CP029288	1793181	1794296	normal	2287077
Acidianus manzaensis	Archaea / Proteoarchaeota / TACK / Crenarchaeota / Sulfolobales	282676
			CdvA	A0A1W6K1U8	ARM76513.1	Yes	Yes							CDD: SerS & CDD: SerS superfamilyCDD: SerS & CDD: SerS superfamily &	714			CP020477	2133744	2134457	normal	2687463
			CdvB	A0A1W6K243	ARM76514.1			Yes	Yes	Sulf: 181-193				CDD: Did4	786			CP020477	2134475	2135260	normal	2687463
			CdvB2	A0A1W6K1Z7	ARM76536.1			Yes	No	Core: 199-203				CDD: Did4	657			CP020477	2158454	2159110	reverse complement	2687463
			CdvB1	A0A1W6K0Q6	ARM76099.1			Yes	No	Core: 199-203				CDD: Did4	645			CP020477	1729548	1730192	reverse complement	2687463
			CdvB3	A0A1W6K1F7	ARM76274.1			Yes	No					CDD: Did4	504			CP020477	1918155	1918658	normal	2687463
			CdvC	A0A1W6K3Q3	ARM77171.1						Yes	Yes	Yes	InterProScan: P-loop containing nucleoside triphosphate hydrolase & CDD: SpoVK & CDD: SpoVK superfamily & CDD: CDC48 & CDD: CDC48 superfamily & CDD: PRK03992 & CDD: PRK03992 superfamily & InterProScan: P-loop containing nucleoside triphosphate hydrolase & CDD: SpoVK & CDD: SpoVK superfamily & CDD: CDC48 & CDD: CDC48 superfamily & CDD: PRK03992 & CDD: PRK03992 superfamily & InterProScan: P-loop co…	1113			CP020477	2135266	2136378	normal	2687463
Acidianus hospitalis	Archaea / Proteoarchaeota / TACK / Crenarchaeota / Sulfolobales	933801
			CdvA	F4B4A8	AEE94216.1	Yes	Yes							CDD: F-BAR_PSTPIP & CDD: BAR superfamilyCDD: F-BAR_PSTPIP & CDD: BAR superfamily &	714	ENOG4111F6A	arCOG04054	CP002535	1202642	1203355	normal	2137654
			CdvB	F4B4A9	AEE94217.1			Yes	Yes	Sulf: 182-194				CDD: Did4	777	COG5491	arCOG00453	CP002535	1203374	1204150	normal	2137654
			CdvB2	F4B4L2	AEE94242.1			Yes	No	Core: 199-203				CDD: Did4	657	COG5491	arCOG00452	CP002535	1227355	1228011	reverse complement	2137654
			CdvB1	F4B970	AEE93863.1			Yes	No	Core: 199-203				CDD: Did4	645	COG5491	arCOG00452	CP002535	882603	883247	reverse complement	2137654
			CdvB3	F4BA11	AEE94008.1			Yes	No					CDD: Did4	492	COG5491	arCOG00454	CP002535	1022911	1023402	normal	2137654
			CdvC	F4B4B0	AEE94218.1						Yes	Yes	Yes	InterProScan: P-loop containing nucleoside triphosphate hydrolase & CDD: SpoVK & CDD: SpoVK superfamily & CDD: CDC48 & CDD: CDC48 superfamily & CDD: PRK03992 & CDD: PRK03992 superfamily & CDD: P-loop_NTPase superfamily & InterProScan: P-loop containing nucleoside triphosphate hydrolase & CDD: SpoVK & CDD: SpoVK superfamily & CDD: CDC48 & CDD: CDC48 superfamily & CDD: PRK03992 & CDD: PRK03992 supe…	1098	COG0464	arCOG01307	CP002535	1204170	1205267	normal	2137654
Caldisphaera lagunensis	Archaea / Proteoarchaeota / TACK / Crenarchaeota / Acidilobales	1056495
			CdvA	L0AAQ7	AFZ70509.1	Yes	Yes								723			CP003378	754255	754977	reverse complement	1546846
			CdvB12	L0ABT6	AFZ70510.1			Yes	No	Core: 199-203				CDD: Did4	678			CP003378	755083	755760	normal	1546846
			CdvC	L0ABB7	AFZ70345.1						Yes	Yes	Yes	InterProScan: P-loop containing nucleoside triphosphate hydrolase & CDD: SpoVK & CDD: SpoVK superfamily & CDD: PRK03992 & CDD: PRK03992 superfamily & CDD: CDC48 & CDD: CDC48 superfamily & CDD: P-loop_NTPase superfamily & InterProScan: P-loop containing nucleoside triphosphate hydrolase & CDD: SpoVK & CDD: SpoVK superfamily & CDD: PRK03992 & CDD: PRK03992 superfamily & CDD: CDC48 & CDD: CDC48 supe…	1161			CP003378	566836	567996	reverse complement	1546846
Acidilobus saccharovorans	Archaea / Proteoarchaeota / TACK / Crenarchaeota / Acidilobales	666510
			CdvA	D9Q2V6	ADL19644.1	Yes	Yes							InterProScan: PRC-barrel domainInterProScan: PRC-barrel domain &	720	ENOG4111F6A	arCOG04054	CP001742	1220744	1221463	reverse complement	1496453
			CdvB	D9Q219	ADL19357.1			No	Yes					CDD: DctP & CDD: Periplasmic_Binding_Protein_Type_2 superfamily	801	COG5491	arCOG00453	CP001742	958136	958936	normal	1496453
			CdvB12	D9Q2V7	ADL19645.1			Yes	No	Core: 200-204				CDD: Did4	681	COG5491	arCOG00452	CP001742	1221587	1222267	normal	1496453
			CdvB3	D9Q046	ADL18684.1			No	No						435	COG5491	arCOG00452	CP001742	274113	274547	reverse complement	1496453
			CdvC	D9Q220	ADL19358.1						Yes	Yes	Yes	InterProScan: P-loop containing nucleoside triphosphate hydrolase & CDD: SpoVK & CDD: SpoVK superfamily & CDD: PRK03992 & CDD: PRK03992 superfamily & CDD: CDC48 & CDD: CDC48 superfamily & CDD: P-loop_NTPase superfamily & InterProScan: P-loop containing nucleoside triphosphate hydrolase & CDD: SpoVK & CDD: SpoVK superfamily & CDD: PRK03992 & CDD: PRK03992 superfamily & CDD: CDC48 & CDD: CDC48 supe…	1158	COG0464	arCOG01307	CP001742	958996	960153	normal	1496453
Fervidicoccus fontis	Archaea / Proteoarchaeota / TACK / Crenarchaeota / Fervidicoccales	1163730
			CdvA	I0A073	AFH42380.1	Yes	Yes							InterProScan: SSF46579InterProScan: SSF46579 &	753			CP003423	370465	371217	reverse complement	1319206
			CdvB	I0A072	AFH42379.1			Yes	Yes					CDD: Did4	954			CP003423	369478	370431	reverse complement	1319206
			CdvB	I0A2N3	AFH43240.1			Yes	No	Core: 177-181				CDD: Did4	549			CP003423	1198959	1199507	reverse complement	1319206	Test
			CdvB12	H9ZZG7	AFH42124.1			Yes	No	Core: 199-203				CDD: Did4	669			CP003423	117446	118114	normal	1319206
			CdvC	I0A071	AFH42378.1						Yes	Yes	Yes	InterProScan: P-loop containing nucleoside triphosphate hydrolase & CDD: SpoVK & CDD: SpoVK superfamily & CDD: PRK03992 & CDD: PRK03992 superfamily & CDD: CDC48 & CDD: CDC48 superfamily & CDD: P-loop_NTPase superfamily & InterProScan: P-loop containing nucleoside triphosphate hydrolase & CDD: SpoVK & CDD: SpoVK superfamily & CDD: PRK03992 & CDD: PRK03992 superfamily & CDD: CDC48 & CDD: CDC48 supe…	1131			CP003423	368323	369453	reverse complement	1319206
Pyrobaculum aerophilum	Archaea / Proteoarchaeota / TACK / Crenarchaeota / Thermoproteales		None - not included
Thermoproteus tenax	Archaea / Proteoarchaeota / TACK / Crenarchaeota / Thermoproteales		None - not included
Caldivirga maquilingensis	Archaea / Proteoarchaeota / TACK / Crenarchaeota / Thermoproteales		None - not included
Thermofilum pendens	Archaea / Proteoarchaeota / TACK / Crenarchaeota / Thermoproteales		None - not included
Nitrosopumilus maritimus	Archaea / Proteoarchaeota / TACK / Thaumarchaeota / Nitrosopumilales	436308
			FtsZ	A9A1H9												COG0206	arCOG02201
			CdvA	A9A4A7	ABX12596.1	Yes	No			Core: 229-233				CDD: PHA03247 & CDD: PHA03247 superfamily & CDD: ActA & CDD: ActA superfamily & CDD: PRK14960 & CDD: PRK14960 superfamilyCDD: PHA03247 & CDD: PHA03247 superfamily & CDD: ActA & CDD: ActA superfamily & CDD: PRK14960 & CDD: PRK14960 superfamily &	879	ENOG4111F6A	arCOG04054	CP000866	639538	640416	normal	1645259	CdvA with MIM2?!
			CdvBt	A9A5K1	ABX12712.1			Yes	No	Core: 195-199				CDD: Did4	651	COG5491	arCOG00452	CP000866	720467	721117	reverse complement	1645259
			CdvBt	A9A520	ABX11929.1			Yes	No	Core: 196-200				CDD: Did4	648	COG5491	arCOG00452	CP000866	23675	24322	normal	1645259
			CdvBt	A9A552	ABX11961.1			Yes	No	Core: 196-200				CDD: Did4	651	COG5491	arCOG00452	CP000866	48580	49230	normal	1645259
			CdvBt	A9A4K8	ABX12986.1			No	No						558	COG5491	arCOG00452	CP000866	994351	994908	reverse complement	1645259
			CdvC	A9A4K6	ABX12984.1						Yes	Yes	Yes	InterProScan: P-loop containing nucleoside triphosphate hydrolase & CDD: SpoVK & CDD: SpoVK superfamily & CDD: CDC48 & CDD: CDC48 superfamily & CDD: PRK03992 & CDD: PRK03992 superfamily & CDD: P-loop_NTPase superfamily & InterProScan: P-loop containing nucleoside triphosphate hydrolase & CDD: SpoVK & CDD: SpoVK superfamily & CDD: CDC48 & CDD: CDC48 superfamily & CDD: PRK03992 & CDD: PRK03992 supe…	1194	COG0464	arCOG01307	CP000866	992659	993852	reverse complement	1645259
Candidatus Nitrosoarchaeum limnia	Archaea / Proteoarchaeota / TACK / Thaumarchaeota / Nitrosopumilales	886738
			FtsZ	F3KJI0
			FtsZ	F3KKJ1												COG0206	arCOG02201
			CdvA	F3KIG5	EGG42837.1	Yes	No			Core: 229-233					834	ENOG4111F6A	arCOG04054	CM001158.1	231786	232619	normal	1772718	CdvA with MIM2?!
			CdvBt	F3KM46	EGG41565.1			Yes	No					CDD: Did4	642	COG5491	arCOG00452	CM001158.1	1334667	1335308	normal	1772718
			CdvBt	F3KIU6	EGG42703.1			Yes	No	Core: 177-181				CDD: Did4	600	COG5491	arCOG00452	CM001158.1	337186	337785	reverse complement	1772718
			CdvBt	F3KM09	EGG41600.1			Yes	No	Core: 196-200				CDD: Did4	645	COG5491	arCOG00452	CM001158.1	1361769	1362413	reverse complement	1772718
			CdvBt	F3KJI1	EGG42458.1			Yes	No	Core: 189-193				CDD: Did4	621	COG5491	arCOG00452	CM001158.1	523088	523708	reverse complement	1772718
			CdvBt	F3KMA3	EGG41492.1			No	No						285	COG5491	arCOG00452	CM001158.1	1392185	1392469	normal	1772718
			CdvC	F3KJW3	EGG42327.1						Yes	Yes	Yes	InterProScan: P-loop containing nucleoside triphosphate hydrolase & CDD: SpoVK & CDD: SpoVK superfamily & CDD: CDC48 & CDD: CDC48 superfamily & CDD: PRK03992 & CDD: PRK03992 superfamily & CDD: P-loop_NTPase superfamily & InterProScan: P-loop containing nucleoside triphosphate hydrolase & CDD: SpoVK & CDD: SpoVK superfamily & CDD: CDC48 & CDD: CDC48 superfamily & CDD: PRK03992 & CDD: PRK03992 supe…	1194	COG0464	arCOG01307	CM001158.1	635857	637050	reverse complement	1772718
Candidatus Nitrososphaera gargensis	Archaea / Proteoarchaeota / TACK / Thaumarchaeota / Nitrososphaeria	1237085
			FtsZ	K0IMU1
			FtsZ	K0ILB5
			FtsZ	K0IKP2
			CdvA	K0INE2	AFU59219.1	Yes	No							InterProScan: PRC-barrel-like superfamilyInterProScan: PRC-barrel-like superfamily &	816			CP002408	1785309	1786124	reverse complement	2833868
			CdvBt	K0IJ37	AFU59123.1			Yes	No	Core: 200-204				CDD: Did4	675			CP002408	1708070	1708744	reverse complement	2833868
			CdvBt	K0IP38	AFU60449.1			Yes	No	Core: 198-202				CDD: Did4	654			CP002408	2780621	2781274	reverse complement	2833868
			CdvBt	K0IHX6	AFU57507.1			Yes	No	Core: 199-203				CDD: Did4	636			CP002408	420185	420820	normal	2833868
			CdvBt	K0IIB5	AFU58693.1			Yes	No	Core: 196-200				CDD: Did4 & CDD: COG2433 & CDD: DUF460 superfamily	654			CP002408	1368356	1369009	reverse complement	2833868
			CdvBt	K0IDT2	AFU56973.1			Yes	No	Core: 175-179				CDD: Did4	624			CP002408	16793	17416	normal	2833868
			CdvC	K0IM19	AFU57509.1						Yes	Yes	No	InterProScan: P-loop containing nucleoside triphosphate hydrolase & CDD: SpoVK & CDD: SpoVK superfamily & CDD: CDC48 & CDD: CDC48 superfamily & CDD: PRK03992 & CDD: PRK03992 superfamily & CDD: P-loop_NTPase superfamily & InterProScan: P-loop containing nucleoside triphosphate hydrolase & CDD: SpoVK & CDD: SpoVK superfamily & CDD: CDC48 & CDD: CDC48 superfamily & CDD: PRK03992 & CDD: PRK03992 supe…	1242			CP002408	421577	422818	normal	2833868
Nitrososphaera viennensis	Archaea / Proteoarchaeota / TACK / Thaumarchaeota / Nitrososphaeria	926571
			FtsZ	A0A060HP31
			CdvA	A0A060HL45	AIC14316.1	Yes	No							CDD: EzrA & CDD: EzrA superfamilyCDD: EzrA & CDD: EzrA superfamily &	825			CP007536	130570	131394	normal	2527938
			CdvBt	A0A060HNA5	AIC15046.1			Yes	No	Core: 196-200				CDD: Did4	651			CP007536	681966	682616	reverse complement	2527938
			CdvBt	A0A060HN76	AIC14677.1			Yes	No	Core: 196-200				CDD: Did4	651			CP007536	395392	396042	normal	2527938
			CdvBt	A0A060HRH3	AIC16131.1			Yes	No	Core: 197-201				CDD: Did4	651			CP007536	1591976	1592626	reverse complement	2527938
			CdvBt	A0A060HNV8	AIC16820.1			Yes	No	Core: 205-209				CDD: Did4	660			CP007536	2140867	2141526	normal	2527938
			CdvBt	A0A060HRY9	AIC16286.1			Yes	No	Core: 173-177				CDD: Did4 & CDD: Pup & CDD: Pup superfamily	618			CP007536	1714749	1715366	reverse complement	2527938
			CdvC	A0A060HUR8	AIC16822.1						Yes	Yes	No	InterProScan: P-loop containing nucleoside triphosphate hydrolase & CDD: SpoVK & CDD: SpoVK superfamily & CDD: CDC48 & CDD: CDC48 superfamily & CDD: PRK03992 & CDD: PRK03992 superfamily & CDD: P-loop_NTPase superfamily &	1236			CP007536	2142298	2143533	normal	2527938
Lokiarchaeum sp. GC14_75	Archaea / Proteoarchaeota / Asgard1 / Asgard2 / Asgard3	1538547
			FtsZ	A0A0F8Y2L1
			CdvBa1	A0A0F8VCM7	KKK42122.1			Yes	No					CDD: PLN03229 & CDD: PLN03229 superfamily	630			JYIM01000349	10669	11298	normal	14547
			CdvBa2	A0A0F8W953	KKK44605.1			Yes	No	Core: 174-178					657			JYIM01000164	14360	15016	reverse complement	33754
		2012491	CdvC	A0A532TGJ5	TKJ21795.1						Yes	Yes	Yes	InterProScan: cd02656 & InterProScan: P-loop containing nucleoside triphosphate hydrolase & CDD: SpoVK & CDD: SpoVK superfamily & CDD: CDC48 & CDD: CDC48 superfamily & CDD: PRK03992 & CDD: PRK03992 superfamily & CDD: P-loop_NTPase superfamily & InterProScan: cd02656 & InterProScan: P-loop containing nucleoside triphosphate hydrolase & CDD: SpoVK & CDD: SpoVK superfamily & CDD: CDC48 & CDD: CDC48 …	1212			NJBH01000011	87453	88664	reverse complement	107569
Candidatus Thorarchaeota archaeon (strain OWC)	Archaea / Proteoarchaeota / Asgard1 / Asgard2 / Asgard3	2053491
			CetZ	A0A497Q9A1																			not on same genome, not from same study
			FtsZ	A0A5C9E269
			FtsZ	A0A5C9E6U9
			CdvBa1	A0A5C9EC31	TXT57725.1			Yes	No						708			SHMX01000001	433713	434420	reverse complement	668889
			CdvC	A0A524EPG4							Yes	Yes	Yes					SHMX01000002	87453	88664	reverse complement	107569	not on same genome, not from same study
Candidatus Thorarchaeota archaeon strain AB_25	Archaea / Proteoarchaeota / Asgard1 / Asgard2 / Asgard3	1837170
			FtsZ	A0A1Q9NWJ2
			FtsZ	A0A1Q9NMJ0
			CdvBa1	A0A1Q9P869	OLS30568.1			Yes	No						618			MEHG01000028	7404	8021	reverse complement	22250
			CdvC	A0A1Q9P861	OLS30569.1						Yes	Yes	Yes	InterProScan: P-loop containing nucleoside triphosphate hydrolase & CDD: SpoVK & CDD: SpoVK superfamily & CDD: PRK03992 & CDD: PRK03992 superfamily & CDD: CDC48 & CDD: CDC48 superfamily & CDD: P-loop_NTPase superfamily &	1218			MEHG01000028	8165	9382	normal	22250
Candidatus Odinarchaeota archaeon LCB_4	Archaea / Proteoarchaeota / Asgard1 / Asgard2 / Asgard3	1841599
			CetZ	A0A1Q9N9N5
			FtsZ	A0A1Q9N645
			FtsZ	A0A1Q9N6K6
			CdvBa1	A0A1Q9N7Y8	OLS18193.1			Yes	No						612			MDVT01000007	1030606	1031217	normal	1181447
			CdvBa2	A0A1Q9N7Y5	OLS18194.1			Yes	No	Core: 175-179				CDD: PTZ00464	642			MDVT01000007	1031247	1031888	normal	1181447
			CdvC	A0A1Q9N7Y7	OLS18192.1						Yes	Yes	Yes	InterProScan: P-loop containing nucleoside triphosphate hydrolase & CDD: SpoVK & CDD: SpoVK superfamily & CDD: CDC48 & CDD: CDC48 superfamily & CDD: PRK03992 & CDD: PRK03992 superfamily & CDD: P-loop_NTPase superfamily & InterProScan: P-loop containing nucleoside triphosphate hydrolase & CDD: SpoVK & CDD: SpoVK superfamily & CDD: CDC48 & CDD: CDC48 superfamily & CDD: PRK03992 & CDD: PRK03992 supe…	1152			MDVT01000007	1029339	1030490	reverse complement	1181447
Candidatus Heimdallarchaeota archaeon	Archaea / Proteoarchaeota / Asgard1 / Asgard2 / Asgard3	2026747
			FtsZ	A0A523TKE1																			different contig
			FtsZ	A0A523XND7
			CdvBa2	A0A523XLA6	TET80074.1			Yes	No	Core: 196-200				CDD: Did4	666			SOIU01000185	15	680	normal	2324
			CdvBa1	A0A523TB66	TET27181.1			Yes	No						609			SOJV01000246	508	1116	reverse complement	3789	different contig
			CdvBa1	A0A523X658	TET74760.1			Yes	No						615			SOIU01000620	661	1275	normal	3232
			CdvBa1	A0A523X670	TET74761.1			Yes	No					InterProScan: G3DSA:1.10.287.1060 & CDD: PTZ00464	654			SOIU01000620	1289	1942	normal	3232
		1841596	CdvC	A0A1Q9PC87	OLS31934.1					Core: 275-279	Yes	Yes	Yes	InterProScan: P-loop containing nucleoside triphosphate hydrolase & InterProScan: cd02656 & CDD: SpoVK & CDD: SpoVK superfamily & CDD: CDC48 & CDD: CDC48 superfamily & CDD: PRK03992 & CDD: PRK03992 superfamily & CDD: P-loop_NTPase superfamily & InterProScan: P-loop containing nucleoside triphosphate hydrolase & InterProScan: cd02656 & CDD: SpoVK & CDD: SpoVK superfamily & CDD: CDC48 & CDD: CDC48 …	1149			MEHH01000089	4381	5529	normal	8967	different organism, MIM2 in AAA+ ATPase probably not relevant
Candidatus P. syntrophicum MK-D1	Archaea / Proteoarchaeota / Asgard1 / Asgard2 / Asgard3	2594042
			FtsZ	A0A5B9D775
			CdvBa1	A0A5B9DFP8	QEE17875.1			Yes	No	Core: 189-193					654			CP042905	4139031	4139684	normal	4427796
			CdvBa1	A0A5B9DGK4	QEE17873.1			Yes	No	Core: 188-192					657			CP042905	4136379	4137035	reverse complement	4427796
			CdvBa2	A0A5B9DB92	QEE16271.1			Yes	No						654			CP042905	2273035	2273688	reverse complement	4427796
			CdvC	A0A5B9DFR2	QEE17861.1						Yes	Yes	Yes	InterProScan: P-loop containing nucleoside triphosphate hydrolase & CDD: SpoVK & CDD: SpoVK superfamily & CDD: CDC48 & CDD: CDC48 superfamily & CDD: PRK03992 & CDD: PRK03992 superfamily & CDD: P-loop_NTPase superfamily &	1224			CP042905	4124799	4126022	reverse complement	4427796
Thermoplasma acidophilum	Archaea / Euryarchaeota / Thermoplasmatales / T / T	273075
			FtsZ	O59635												COG0206	arCOG02201
			FtsZ	Q9HKJ1												COG0206	arCOG02201
			FtsZ	Q9HKT7												COG0206	arCOG02201
			CdvBe	Q9HIZ5	CAC12306.1			Yes	No						639	ENOG41111PI	arCOG07402	AL139299	1252175	1252813	reverse complement	1564906
			CdvC	Q9HJ01	CAC12300.1						Yes	Yes	No	InterProScan: P-loop containing nucleoside triphosphate hydrolase & CDD: SpoVK & CDD: SpoVK superfamily & CDD: CDC48 & CDD: CDC48 superfamily & CDD: PRK03992 & CDD: PRK03992 superfamily & CDD: P-loop_NTPase superfamily & InterProScan: P-loop containing nucleoside triphosphate hydrolase & CDD: SpoVK & CDD: SpoVK superfamily & CDD: CDC48 & CDD: CDC48 superfamily & CDD: PRK03992 & CDD: PRK03992 supe…	1128	COG0464	arCOG01307	AL139299	1246336	1247463	normal	1564906
Thermoplasma volcanium	Archaea / Euryarchaeota / Thermoplasmatales / T / T	273116
			FtsZ	Q97B03												COG0206	arCOG02201
			FtsZ	Q97AK4												COG0206	arCOG02201
			FtsZ	Q97CS4												COG0206	arCOG02201
			CdvBe	Q97BR8	BAB59529.1			Yes	No						639	ENOG41111PI	arCOG07402	BA000011	373629	374267	normal	1584804
Ferroplasma acidarmanus	Archaea / Euryarchaeota / Thermoplasmatales / T / T	333146
			CdvC	S0ATL8	AGO61485.1					Core: 91-95	No	Yes	No	InterProScan: P-loop containing nucleoside triphosphate hydrolase & CDD: SpoVK & CDD: SpoVK superfamily & CDD: CDC48 & CDD: CDC48 superfamily & CDD: PRK03992 & CDD: PRK03992 superfamily & CDD: P-loop_NTPase superfamily & InterProScan: P-loop containing nucleoside triphosphate hydrolase & CDD: SpoVK & CDD: SpoVK superfamily & CDD: CDC48 & CDD: CDC48 superfamily & CDD: PRK03992 & CDD: PRK03992 supe…	1098	COG0464	arCOG01307	CP004145	1463185	1464282	reverse complement	1935211	MIM2 in AAA+ ATPase probably not relevant
Picrophilus torridus	Archaea / Euryarchaeota / Thermoplasmatales / T / T		None - not included
Pyrococcus horikoshii	Archaea / Euryarchaeota / Thermococcales / Th / Th	70601
			FtsZalt	O59600												COG0206	arCOG02203
			CetZ	O59060												COG0206	arCOG02202
			FtsZ	O57776												COG0206	arCOG02201
			FtsZ	O58491												COG0206	arCOG02201
			CdvC	O59026	BAA30381.1					Core: 251-255	No	Yes	Yes	InterProScan: P-loop containing nucleoside triphosphate hydrolase & CDD: SpoVK & CDD: SpoVK superfamily & CDD: PRK03992 & CDD: PRK03992 superfamily & CDD: CDC48 & CDD: CDC48 superfamily & CDD: P-loop_NTPase superfamily &	1092	COG0464	arCOG01307	BA000001	1148767	1149858	reverse complement	1738505	MIM2 in AAA+ ATPase probably not relevant
Thermococcus kodakarensis	Archaea / Euryarchaeota / Thermococcales / Th / Th	69014
			FtsZalt	Q5JD62												COG0206	arCOG02203
			CetZ	Q9HHD0												COG0206	arCOG02202
			FtsZ	Q5JH31												COG0206	arCOG02201
			FtsZ	Q9HHC9												COG0206	arCOG02201
			CdvC	Q5JE76	BAD85328.1						No	Yes	Yes	InterProScan: P-loop containing nucleoside triphosphate hydrolase & CDD: SpoVK & CDD: SpoVK superfamily & CDD: CDC48 & CDD: CDC48 superfamily & CDD: PRK03992 & CDD: PRK03992 superfamily & CDD: P-loop_NTPase superfamily &	1107	COG0464	arCOG01307	AP006878	995823	996929	reverse complement	2088737
Thermococcus gammatolerans	Archaea / Euryarchaeota / Thermococcales / Th / Th	593117
			FtsZalt	C5A1X3												COG0206	arCOG02203
			CetZ	C5A4W3												COG0206	arCOG02202
			FtsZ	C5A423												COG0206	arCOG02201
			FtsZ	C5A1S4												COG0206	arCOG02201
			CdvBe	C5A5H3	ACS33485.1			No	No						618	ENOG410YKS7	arCOG09749	CP001398	934549	935166	reverse complement	2045438
			CdvBe	C5A5H4	ACS33486.1			No	No						612	ENOG410YJKY	arCOG09747	CP001398	935163	935774	reverse complement	2045438
			CdvBe	C5A5F7	ACS33469.1			No	No						567	ENOG41111PI	arCOG07402	CP001398	898565	899131	reverse complement	2045438
			CdvC	C5A5F6	ACS33468.1						No	Yes	Yes	InterProScan: P-loop containing nucleoside triphosphate hydrolase & CDD: SpoVK & CDD: SpoVK superfamily & CDD: PRK03992 & CDD: PRK03992 superfamily & CDD: CDC48 & CDD: CDC48 superfamily & CDD: P-loop_NTPase superfamily & InterProScan: P-loop containing nucleoside triphosphate hydrolase & CDD: SpoVK & CDD: SpoVK superfamily & CDD: PRK03992 & CDD: PRK03992 superfamily & CDD: CDC48 & CDD: CDC48 supe…	1152	COG0464	arCOG01307	CP001398	897412	898563	reverse complement	2045438
			CdvC	C5A5G2	ACS33474.1						No	Yes	Yes	InterProScan: cd09867 & InterProScan: P-loop containing nucleoside triphosphate hydrolase & CDD: SpoVK & CDD: SpoVK superfamily & CDD: CDC48 & CDD: CDC48 superfamily & CDD: PRK03992 & CDD: PRK03992 superfamily & CDD: P-loop_NTPase superfamily & InterProScan: cd09867 & InterProScan: P-loop containing nucleoside triphosphate hydrolase & CDD: SpoVK & CDD: SpoVK superfamily & CDD: CDC48 & CDD: CDC48 …	1203	COG0464	arCOG01307	CP001398	913643	914845	reverse complement	2045438
Thermococcus barophilus	Archaea / Euryarchaeota / Thermococcales / Th / Th	55802
			FtsZalt	A0A0S1XAS1
			CetZ	A0A0S1XEX4
			FtsZ	A0A0S1X924
			FtsZ	A0A0S1XCI8
			CdvBe	A0A0S1XCM4	ALM75533.1			Yes	No					CDD: FAM76 & CDD: FAM76 superfamily	615			CP013050	1361969	1362583	normal	2388527
			CdvBe	A0A0S1XCN4	ALM75532.1			No	No						594			CP013050	1361374	1361967	normal	2388527
			CdvBe	A0A0S1XCQ9	ALM75540.1			No	No						582			CP013050	1375259	1375840	normal	2388527
			CdvC	A0A0S1XCS9	ALM75536.1						No	Yes	Yes	InterProScan: P-loop containing nucleoside triphosphate hydrolase & CDD: SpoVK & CDD: SpoVK superfamily & CDD: PRK03992 & CDD: PRK03992 superfamily & CDD: CDC48 & CDD: CDC48 superfamily & CDD: P-loop_NTPase superfamily & InterProScan: P-loop containing nucleoside triphosphate hydrolase & CDD: SpoVK & CDD: SpoVK superfamily & CDD: PRK03992 & CDD: PRK03992 superfamily & CDD: CDC48 & CDD: CDC48 supe…	1185			CP013050	1368205	1369389	normal	2388527
Thermococcus cleftensis	Archaea / Euryarchaeota / Thermococcales / Th / Th	163003
			FtsZalt	I3ZS91
			CetZ	I3ZTD8
			FtsZ	I3ZSC4
			FtsZ	I3ZVD2
			CdvBe	I3ZW42	AFL95926.1			Yes	No					CDD: PTZ00464 & CDD: FapA & CDD: FapA superfamily	615			CP003651	1650800	1651414	reverse complement	1950313
			CdvBe	I3ZW43	AFL95927.1			No	No						600			CP003651	1651411	1652010	reverse complement	1950313
			CdvBe	I3ZW30	AFL95914.1			No	No						567			CP003651	1631224	1631790	reverse complement	1950313
			CdvC	I3ZW29	AFL95913.1						No	Yes	Yes	InterProScan: P-loop containing nucleoside triphosphate hydrolase & CDD: SpoVK & CDD: SpoVK superfamily & CDD: PRK03992 & CDD: PRK03992 superfamily & CDD: CDC48 & CDD: CDC48 superfamily & CDD: P-loop_NTPase superfamily & InterProScan: P-loop containing nucleoside triphosphate hydrolase & CDD: SpoVK & CDD: SpoVK superfamily & CDD: PRK03992 & CDD: PRK03992 superfamily & CDD: CDC48 & CDD: CDC48 supe…	1143			CP003651	1630080	1631222	reverse complement	1950313
Pyrococcus furiosus	Archaea / Euryarchaeota / Thermococcales / Th / Th	186497
			FtsZalt	Q8U471												COG0206	arCOG02203
			CetZ	Q8U0S7												COG0206	arCOG02202
			FtsZ	Q8TZK3												COG0206	arCOG02201
			FtsZ	Q8U3E3												COG0206	arCOG02201
Thermococcus onnurineus	Archaea / Euryarchaeota / Thermococcales / Th / Th	523850
			FtsZalt	B6YTD5												COG0206	arCOG02203
			CetZ	B6YVS0												COG0206	arCOG02202
			FtsZ	B6YXD1												COG0206	arCOG02201
			FtsZ	B6YSX4												COG0206	arCOG02201
Methanocaldococcus vulcanius	Archaea / Euryarchaeota / Methanococcales / M / M	579137
			FtsZ	C9RGI9												COG0206	arCOG02201
			FtsZ	C9RHV7												COG0206	arCOG02201
			CdvBe	C9RH08	ACX72860.1			No	No					CDD: Fmp27_WPPW & CDD: Fmp27_WPPW superfamily	609	ENOG410YKS7	arCOG09749	CP001787	992072	992680	reverse complement	1746329
			CdvBe	C9RGZ9	ACX72851.1			No	No						624	ENOG410YJKY	arCOG09747	CP001787	979882	980505	reverse complement	1746329
			CdvC	C9RH07	ACX72859.1						No	Yes	Yes	InterProScan: P-loop containing nucleoside triphosphate hydrolase & CDD: SpoVK & CDD: SpoVK superfamily & CDD: CDC48 & CDD: CDC48 superfamily & CDD: PRK03992 & CDD: PRK03992 superfamily & CDD: P-loop_NTPase superfamily & InterProScan: P-loop containing nucleoside triphosphate hydrolase & CDD: SpoVK & CDD: SpoVK superfamily & CDD: CDC48 & CDD: CDC48 superfamily & CDD: PRK03992 & CDD: PRK03992 supe…	1206	COG0464	arCOG01307	CP001787	990754	991959	reverse complement	1746329
Methanocaldococcus infernus	Archaea / Euryarchaeota / Methanococcales / M / M	573063
			FtsZ	D5VTV7												COG0206	arCOG02201
			FtsZ	D5VUB8												COG0206	arCOG02201
			CdvBe	D5VRF4	ADG13157.1			No	No						621	ENOG410YJKY	arCOG09747	CP002009	440066	440686	reverse complement	1328194
			CdvBe	D5VRF2	ADG13155.1			No	No					CDD: Fmp27_WPPW & CDD: Fmp27_WPPW superfamily	603	ENOG410YKS7	arCOG09749	CP002009	438391	438993	reverse complement	1328194
			CdvBC - not included	D5VRF3												ENOG410Z1ZF	ENOG4102U6X	CP002009				1328194	a mixture of CdvB and CdvC??
			CdvC	D5VRF1	ADG13154.1						No	Yes	Yes	InterProScan: P-loop containing nucleoside triphosphate hydrolase & CDD: SpoVK & CDD: SpoVK superfamily & CDD: CDC48 & CDD: CDC48 superfamily & CDD: PRK03992 & CDD: PRK03992 superfamily & CDD: P-loop_NTPase superfamily & InterProScan: P-loop containing nucleoside triphosphate hydrolase & CDD: SpoVK & CDD: SpoVK superfamily & CDD: CDC48 & CDD: CDC48 superfamily & CDD: PRK03992 & CDD: PRK03992 supe…	1194	COG0464	arCOG01307	CP002009	437159	438352	reverse complement	1328194
Methanococcus maripaludis	Archaea / Euryarchaeota / Methanococcales / M / M	267377
			FtsZ	Q6LXB6												COG0206	arCOG02201
			FtsZ	Q6LX52												COG0206	arCOG02201
Methanococcus vannielii	Archaea / Euryarchaeota / Methanococcales / M / M	406327
			FtsZ	A6UQ81												COG0206	arCOG02201
			FtsZ	A6UQE3												COG0206	arCOG02201
Methanococcoides burtonii	Archaea / Euryarchaeota / Methanosarcinales / Ms / Ms	259564
			CetZ	Q12VE8												COG0206	arCOG02202
			FtsZ	Q12Z17												COG0206	arCOG02201
			FtsZ	Q12UQ3												COG0206	arCOG02201
Methanosarcina acetivorans	Archaea / Euryarchaeota / Methanosarcinales / Ms / Ms	188937
			CetZ	Q8TS52												COG0206	arCOG02202
			FtsZ	Q8TI85												COG0206	arCOG02201
			FtsZ	Q8TJB2												COG0206	arCOG02201
Methanoculleus marisnigri	Archaea / Euryarchaeota / Methanomicrobiales / Mm / Mm	368407
			CetZ	A3CTF9												COG0206	arCOG02202
			FtsZ	A3CSJ2												COG0206	arCOG02201
			FtsZ	A3CVH8												COG0206	arCOG02201
Methanospirillum hungatei	Archaea / Euryarchaeota / Methanomicrobiales / Mm / Mm	323259
			CetZ	Q2FQX7												COG0206	arCOG02202
			FtsZ	Q2FPX4												COG0206	arCOG02201
			FtsZ	Q2FN53												COG0206	arCOG02201
Nanoarchaeum equitans	Archaea / DPANN1 / DPANN2 / Nanoarchaeota / Nanoarchaeaceae	228908
			FtsZ	Q74ML8												COG0206	arCOG02201
			FtsZ	Q74M90												COG0206	arCOG02201
