## Supplementary material for "Tracing back variations in archaeal cell division to protein domain architectures": Suppl. Table 2

### Sheet: Domains
Organism	Protein Name	UniProt ID	EMBL ID	CdvA-beta-sheets	CdvA-like coiled-coil domain	BWH interaction site	Snf7 domain	Winged helix-like DNA binding domain	MIM2	MIT	AAA+ ATPase	Vps4_C	MIM1	ANCHR	proline rich area, indicating MIM2
Aeropyrum pernix
	CdvA	Q9YFV5	BAA79056.1	1_69	87_202	225_246
	CdvB	Q9YDF1	BAA79946.1					215_264
	CdvB1/2	Q9YFV7	BAA79054.2				38_206		200_204
	CdvB3	Q9YAG4	BAA80985.2				18_166
	CdvC	Q9YDF3	BAA79944.1							10_73	144_284	347_381
Ignicoccus hospitalis
	CdvA	A8AB73	ABU82175.1	1_67	85_206	217_225
	CdvB1/2	A8ABN1	ABU82333.1				31_200
	CdvB3	A8A8N3	ABU81285.1				3_168
	CdvC	A8AB71	ABU82173.1							8_78	127_267	329_359
Pyrodictium occultum
	CdvA	A0A0V8RVZ4	KSW12205.1	1_72	90_211	221_240
	CdvB	A0A0V8RVW9	KSW12206.1				18_193	229_273	188_192
	CdvB1/2	A0A0V8RRG7	KSW10711.1				3_206		200_204
	CdvC	A0A0V8RVR9	KSW12131.1							5_83	131_271	334_368
Hyperthermus butylicus
	CdvA	A2BKY8	ABM80649.1	1_72	90_211	226_245
	CdvB	A2BKY9	ABM80650.1				18_193	239_284	188_192
	CdvB1/2	A2BMT1	ABM81292.1				3_205		200_204
	CdvB3	A2BM29	ABM81040.1
	CdvC	A2BKZ1	ABM80652.1							12_75	131_271	334_368
Desulfurococcus amylolyticus (kamchatkensis)
	CdvA	I3XSK2	AFL66926.1	1_70	88_206	221_230
	CdvB	I3XQE4	AFL66168.1					239_291	205_209
	CdvB1/2	I3XPX4	AFL65998.1				5_194
	CdvC	I3XQE5	AFL66169.1							12_84	146_287	355_392
Staphylothermus marinus
	CdvA	A3DP07	ABN70367.1	1_70	88_208	221_230
	CdvB	A3DP08	ABN70368.1				21_152	209_259
	CdvB1/2	A3DLS9	ABN69589.1				11_202
	CdvC	A3DP09	ABN70369.1							7_71	136_277
Saccharolobus solfataricus
	CdvA	Q97ZJ5	AAK41193.1	1_95	113_231	251_265
	CdvB	Q97ZJ6	AAK41192.1				27_125	206_259	180_192
	CdvB1	Q97ZX1	AAK40777.1				67_273		268_272
	CdvB2	Q97ZL3	AAK41167.1				8_210		201_205
	CdvB3	Q7LXR9	AAK40930.1				1_167
	CdvC	Q97ZJ7	AAK41191.1							7_75	133_274	332_369
Sulfurisphaera tokodaii
	CdvA	Q972B5	BAB66254.1	1_68	86_207	224_238
	CdvB	Q972B4	BAB66255.1				27_193	210_266	180_192
	CdvB1	F9VMM4	BAK54170.1				21_198		192_196
	CdvB2	Q971Z1	BAB66278.1				5_208		199_203
	CdvB3	Q970W7	BAB66556.1				2_161
	CdvC	Q972B3	BAB66256.1							4_79	131_272	332_366
Sulfolobus acidocaldarius
	CdvA	Q4J923	AAY80708.1	1_68	86_206	224_238
	CdvB	Q4J924	AAY80707.1				1_194	205_261	180_192
	CdvB1	Q4JBG6	AAY79863.1				4_205		199_203
	CdvB2	Q4J8Y4	AAY80746.1				5_208		199_203
	CdvB3	Q4J8G7	AAY80914.1				2_165
	CdvC	F2Z6D2	AAY80706.1							11_73	136_277	331_367
Metallosphaera sedula
	CdvA	A4YHC3	ABP95825.1	1_67	86_194	225_239
	CdvB	A4YHC4	ABP95826.1				29_195	216_270	190_194
	CdvB1	A4YIR6	ABP96318.1				5_203		198_202
	CdvB2	A4YHE8	ABP95850.1				42_209		200_204
	CdvB3	A4YI57	ABP96109.1				1_152
	CdvC	A4YHC5	ABP95827.1							11_72	130_271	329_366
Sulfolobus islandicus
	CdvA	F0NEW0	ADX85240.1	1_95	113_231	251_265
	CdvB	F0NEW1	ADX85241.1				27_125	206_259	180_192
	CdvB1	F0NFA9	ADX85614.1				36_242		237_241
	CdvB2	F0NEY7	ADX85267.1				8_210		201_205
	CdvB3	F0NI90	ADX85454.1				1_167
	CdvC	F0NEW2	ADX85242.1							10_73	133_274	332_369
Acidianus sulfidivorans
	CdvA	A0A2U9IP02	AWR97745.1	1_67	85_206	223_237
	CdvB	A0A2U9IP34	AWR97746.1				30_191	207_261	181_193
	CdvB2	A0A2U9IP10	AWR97770.1				7_208		199_203
	CdvB1	A0A2U9IN05	AWR97449.1				5_204		199_203
	CdvB3	A0A2U9IQQ8	AWR98297.1				5_152
	CdvC	A0A2U9IP32	AWR97747.1							9_81	132_273	324_368
Acidianus manzaensis
	CdvA	A0A1W6K1U8	ARM76513.1	1_67	85_206	223_237
	CdvB	A0A1W6K243	ARM76514.1				30_191	206_261	181_193
	CdvB2	A0A1W6K1Z7	ARM76536.1				41_170		199_203
	CdvB1	A0A1W6K0Q6	ARM76099.1				5_204		199_203
	CdvB3	A0A1W6K1F7	ARM76274.1				7_161
	CdvC	A0A1W6K3Q3	ARM77171.1							11_72	132_273	323_367
Acidianus hospitalis
	CdvA	F4B4A8	AEE94216.1	1_67	85_205	223_237_(questionable)
	CdvB	F4B4A9	AEE94217.1				10_196	202_258	182_194
	CdvB2	F4B4L2	AEE94242.1				1_208		199_203
	CdvB1	F4B970	AEE93863.1				26_204		199_203
	CdvB3	F4BA11	AEE94008.1				2_150
	CdvC	F4B4B0	AEE94218.1							6_67	127_268	328_362
Caldisphaera lagunensis
	CdvA	L0AAQ7	AFZ70509.1	1_73	91_205	227_240
	CdvB1/2	L0ABT6	AFZ70510.1				2_207		199_203
	CdvC	L0ABB7	AFZ70345.1							11_78	146_286	349_383
Acidilobus saccharovorans
	CdvA	D9Q2V6	ADL19644.1	1_70	88_203	222_239
	CdvB	D9Q219	ADL19357.1					208_261
	CdvB1/2	D9Q2V7	ADL19645.1				45_208		200_204
	CdvB3	D9Q046	ADL18684.1
	CdvC	D9Q220	ADL19358.1							10_79	147_287	349_382
Fervidicoccus fontis
	CdvA	I0A073	AFH42380.1	1_72	90_208	216_250
	CdvB	I0A072	AFH42379.1				31_213	267_314
	CdvB	I0A2N3	AFH43240.1				8_179		177_181
	CdvB1/2	H9ZZG7	AFH42124.1				2_205		199_203
	CdvC	I0A071	AFH42378.1							9_71	136_276	339_373
Pyrobaculum aerophilum
Thermoproteus tenax
Caldivirga maquilingensis
Thermofilum pendens
Nitrosopumilus maritimus
	CdvA	A9A4A7	ABX12596.1	1_66	84_205				229_233
	CdvBt	A9A5K1	ABX12712.1				35_201		195_199
	CdvBt	A9A520	ABX11929.1				4_167		196_200
	CdvBt	A9A552	ABX11961.1				8_201		196_200
	CdvBt	A9A4K8	ABX12986.1
	CdvC	A9A4K6	ABX12984.1							11_74	148_289	352_394
Candidatus Nitrosoarchaeum limnia
	CdvA	F3KIG5	EGG42837.1	1_66	84_206				229_233
	CdvBt	F3KM46	EGG41565.1				38_203
	CdvBt	F3KIU6	EGG42703.1				16_131		177_181
	CdvBt	F3KM09	EGG41600.1				8_201		196_200
	CdvBt	F3KJI1	EGG42458.1				34_195		189_193
	CdvBt	F3KMA3	EGG41492.1
	CdvC	F3KJW3	EGG42327.1							5_74	148_289	358_394
Candidatus Nitrososphaera gargensis
	CdvA	K0INE2	AFU59219.1	1_66	84_205										217_249
	CdvBt	K0IJ37	AFU59123.1				42_205		200_204
	CdvBt	K0IP38	AFU60449.1				6_204		198_202
	CdvBt	K0IHX6	AFU57507.1				5_205		199_203
	CdvBt	K0IIB5	AFU58693.1				4_202		196_200
	CdvBt	K0IDT2	AFU56973.1				23_180		175_179
	CdvC	K0IM19	AFU57509.1							5_82	169_310
Nitrososphaera viennensis
	CdvA	A0A060HL45	AIC14316.1	1_66	84_203										212_245
	CdvBt	A0A060HNA5	AIC15046.1				38_202		196_200
	CdvBt	A0A060HN76	AIC14677.1				1_202		196_200
	CdvBt	A0A060HRH3	AIC16131.1				6_202		197_201
	CdvBt	A0A060HNV8	AIC16820.1				23_210		205_209
	CdvBt	A0A060HRY9	AIC16286.1				5_179		173_177
	CdvC	A0A060HUR8	AIC16822.1							5_83	167_308
Lokiarchaeum sp. GC14_75
	CdvBa	A0A0F8VCM7	KKK42122.1				27_193						195_206	3_13	185_190
	CdvBa2	A0A0F8W953	KKK44605.1				35_182		174_178				199_216
	CdvC	A0A532TGJ5	TKJ21795.1							7_79	160_297	367_401
Candidatus Thorarchaeota archaeon (strain OWC)
	CdvBa	A0A5C9EC31	TXT57725.1				53_210						222_233	35_43	212_216
	CdvC	A0A524EPG4								Start_End	Start_End	Start_End
Candidatus Thorarchaeota archaeon strain AB_25
	CdvBa	A0A1Q9P869	OLS30568.1				25_176						192_203	6_14	180_186
	CdvC	A0A1Q9P861	OLS30569.1							11_73	167_303	362_403
Candidatus Odinarchaeota archaeon LCB_4
	CdvBa	A0A1Q9N7Y8	OLS18193.1				22_187						190_200	3_13	180_185
	CdvBa2	A0A1Q9N7Y5	OLS18194.1				17_183		175_179				193_211
	CdvC	A0A1Q9N7Y7	OLS18192.1							4_76	145_281	346_381
Candidatus Heimdallarchaeota archaeon
	CdvBaStrange	A0A523XLA6	TET80074.1				3_204		196_200
	CdvBa	A0A523TB66	TET27181.1				23_177						188_200	2_12	197_183
	CdvBa	A0A523X658	TET74760.1				22_182						188_200	1_11	197_184
	CdvBa2	A0A523X670	TET74761.1				19_182								187_193
	CdvC	A0A1Q9PC87	OLS31934.1							2_83	143_278	337_379
Candidatus P. syntrophicum MK-D1
	CdvBa1	A0A5B9DFP8	QEE17875.1				26_194		189_193				201_214	3_13	189_195
	CdvBa1	A0A5B9DGK4	QEE17873.1				33_195		188_192				197_215	5_15	188_194
	CdvBa2	A0A5B9DB92	QEE16271.1				20_181						202_214
	CdvC	A0A5B9DFR2	QEE17861.1							10_72	166_303	372_406
Thermoplasma acidophilum
	CdvB	Q9HIZ5	CAC12306.1				17_183
	CdvC	Q9HJ01	CAC12300.1							10_60	145_283
Thermoplasma volcanium
	CdvB	Q97BR8	BAB59529.1				19_179
Ferroplasma acidarmanus
	CdvC	S0ATL8	AGO61485.1						91_95		134_272
Picrophilus torridus
Pyrococcus horikoshii
	CdvC	O59026	BAA30381.1						251_255		120_254	320_362
Thermococcus kodakarensis
	CdvC	Q5JE76	BAD85328.1								122_258	326_366
Thermococcus gammatolerans
	CdvB	C5A5H3	ACS33485.1
	CdvB	C5A5H4	ACS33486.1
	CdvB	C5A5F7	ACS33469.1
	CdvC	C5A5F6	ACS33468.1								134_269	338_380
	CdvC	C5A5G2	ACS33474.1								151_288	357_399
Thermococcus barophilus
	CdvB	A0A0S1XCM4	ALM75533.1				23_171
	CdvB	A0A0S1XCN4	ALM75532.1
	CdvB	A0A0S1XCQ9	ALM75540.1
	CdvC	A0A0S1XCS9	ALM75536.1								145_282	350_393
Thermococcus cleftensis
	CdvB	I3ZW42	AFL95926.1				4_76
	CdvB	I3ZW43	AFL95927.1
	CdvB	I3ZW30	AFL95914.1
	CdvC	I3ZW29	AFL95913.1								133_268	342_379
Pyrococcus furiosus
Thermococcus onnurineus
Methanocaldococcus vulcanius
	CdvB	C9RH08	ACX72860.1
	CdvB	C9RGZ9	ACX72851.1
	CdvC	C9RH07	ACX72859.1								153_290	356_400
Methanocaldococcus infernus
	CdvB	D5VRF4	ADG13157.1
	CdvB	D5VRF2	ADG13155.1
	CdvC	D5VRF1	ADG13154.1								149_286	351_396
Methanococcus maripaludis
Methanococcus vannielii
Methanococcoides burtonii
Methanosarcina acetivorans
Methanoculleus marisnigri
Methanospirillum hungatei
Nanoarchaeum equitans
